# Possible planktonic lifestyle of the Silurian trilobite *Deiphon* evaluated through 3D modelling

**DOI:** 10.64898/2026.01.12.698700

**Authors:** Sarah R. Losso, Stephen Pates

## Abstract

Zooplankton are a crucial part of modern oceans, feeding on primary producers and moving nutrients vertically and horizontally. Many euarthropods have evolved planktonic lifestyles, but evaluating extinct taxa were planktonic relies on documenting a broad distribution in diverse lithologies, occurrence across multiple paleobiogeographic regions, and morphological comparisons to modern analogues. Trilobites living in the water column have been proposed to take two forms, well-streamlined and poorly-streamlined, reflecting different lifestyles and behaviors in the water column. Both are believed to go extinct at the end of the Ordovician. A planktonic lifestyle was suggested for *Deiphon* based on its highly inflated, spherical glabella and reduced body, but this is not supported by recent workers. The purpose of the glabellar bubble is also debated, having been both suggested to store low density lipids to increase the buoyancy or host a highly expanded gut. We use a three-dimensional model of *Deiphon* to estimate volume and density of different tissue types (exoskeleton, gut, body, limbs) to calculate its specific gravity. To investigate the impact of the bubble and its contents, we tested the impact on buoyancy by varying presence of the inflated glabella, content of the bubble, and exoskeletal thickness. The sedimentological and geographical information for this animal is poor, making morphology the only proxy available to test its life mode. Exoskeletal thickness has a large impact on the buoyancy of *Deiphon*, suggesting plankton trilobites may have required thin exoskeleton to remain buoyant in the water. Our results support a pelagic lifestyle for *Deiphon*, if its bubble was filled with lipids, which we consider the most likely of the possibilities when the rest of the animal’s morphology is considered.
