## Supplemental Table 1 for "Possible planktonic lifestyle of the Silurian trilobite *Deiphon* evaluated through 3D modelling"

### Sheet: Trilobite measurements
	Exoskeleton thickness (mm)
Specimen number	tergite	glabellae	hypostome	glabellar length (mm)	Reference
MCZ:IP:158241	0.096	0.358	0.336	4.912	LOSSO, S. R. and ORTEGA-HERNÁNDEZ, J. 2024. Conserved exopodite morphology in three-dimensionally preserved trilobites from the Walcott-Rust Quarry (Mohawkian, Ordovician) of New York, USA. Arthropod Structure & Development, 81, 101371.
MCZ:IP:158242	0.231	0.373	0.363		LOSSO, S. R. and ORTEGA-HERNÁNDEZ, J. 2024. Conserved exopodite morphology in three-dimensionally preserved trilobites from the Walcott-Rust Quarry (Mohawkian, Ordovician) of New York, USA. Arthropod Structure & Development, 81, 101371.
MCZ:IP:158243	0.187	0.259	0.153		LOSSO, S. R. and ORTEGA-HERNÁNDEZ, J. 2024. Conserved exopodite morphology in three-dimensionally preserved trilobites from the Walcott-Rust Quarry (Mohawkian, Ordovician) of New York, USA. Arthropod Structure & Development, 81, 101371.
MCZ:IP:158244	0.376	0.254			LOSSO, S. R. and ORTEGA-HERNÁNDEZ, J. 2024. Conserved exopodite morphology in three-dimensionally preserved trilobites from the Walcott-Rust Quarry (Mohawkian, Ordovician) of New York, USA. Arthropod Structure & Development, 81, 101371.
MCZ:IP:158240		0.344	0.344	6.807	LOSSO, S. R. and ORTEGA-HERNÁNDEZ, J. 2024. Conserved exopodite morphology in three-dimensionally preserved trilobites from the Walcott-Rust Quarry (Mohawkian, Ordovician) of New York, USA. Arthropod Structure & Development, 81, 101371.
MCZ:IP:158241		0.377	0.369		LOSSO, S. R. and ORTEGA-HERNÁNDEZ, J. 2024. Conserved exopodite morphology in three-dimensionally preserved trilobites from the Walcott-Rust Quarry (Mohawkian, Ordovician) of New York, USA. Arthropod Structure & Development, 81, 101371.
MCZ:IP:158242		0.339	0.196		LOSSO, S. R. and ORTEGA-HERNÁNDEZ, J. 2024. Conserved exopodite morphology in three-dimensionally preserved trilobites from the Walcott-Rust Quarry (Mohawkian, Ordovician) of New York, USA. Arthropod Structure & Development, 81, 101371.
MCZ:IP:158243		0.29	0.175		LOSSO, S. R. and ORTEGA-HERNÁNDEZ, J. 2024. Conserved exopodite morphology in three-dimensionally preserved trilobites from the Walcott-Rust Quarry (Mohawkian, Ordovician) of New York, USA. Arthropod Structure & Development, 81, 101371.
MCZ:IP:158244		0.287			LOSSO, S. R. and ORTEGA-HERNÁNDEZ, J. 2024. Conserved exopodite morphology in three-dimensionally preserved trilobites from the Walcott-Rust Quarry (Mohawkian, Ordovician) of New York, USA. Arthropod Structure & Development, 81, 101371.
MCZ:IP:158281		0.207	0.279	4.95	LOSSO, S. R. and ORTEGA-HERNÁNDEZ, J. 2024. Conserved exopodite morphology in three-dimensionally preserved trilobites from the Walcott-Rust Quarry (Mohawkian, Ordovician) of New York, USA. Arthropod Structure & Development, 81, 101371.
MCZ:IP:158282		0.257	0.21		LOSSO, S. R. and ORTEGA-HERNÁNDEZ, J. 2024. Conserved exopodite morphology in three-dimensionally preserved trilobites from the Walcott-Rust Quarry (Mohawkian, Ordovician) of New York, USA. Arthropod Structure & Development, 81, 101371.
MCZ:IP:158283		0.23	0.216		LOSSO, S. R. and ORTEGA-HERNÁNDEZ, J. 2024. Conserved exopodite morphology in three-dimensionally preserved trilobites from the Walcott-Rust Quarry (Mohawkian, Ordovician) of New York, USA. Arthropod Structure & Development, 81, 101371.
MCZ:IP:158284		0.332	0.118		LOSSO, S. R. and ORTEGA-HERNÁNDEZ, J. 2024. Conserved exopodite morphology in three-dimensionally preserved trilobites from the Walcott-Rust Quarry (Mohawkian, Ordovician) of New York, USA. Arthropod Structure & Development, 81, 101371.
MCZ:IP:158285		0.311			LOSSO, S. R. and ORTEGA-HERNÁNDEZ, J. 2024. Conserved exopodite morphology in three-dimensionally preserved trilobites from the Walcott-Rust Quarry (Mohawkian, Ordovician) of New York, USA. Arthropod Structure & Development, 81, 101371.
MCZ:IP:158286		0.157			LOSSO, S. R. and ORTEGA-HERNÁNDEZ, J. 2024. Conserved exopodite morphology in three-dimensionally preserved trilobites from the Walcott-Rust Quarry (Mohawkian, Ordovician) of New York, USA. Arthropod Structure & Development, 81, 101371.
Ceraurus anterior thorax Limb Volume. Blue cells measured, yellow cells estimated by trends in other trilobite limbs
	Podomeres	radius (mm)	height (mm)	volume (mm3)
MCZ:IP:110933	7	0.303	1.119	0.32275	LOSSO, S. R. and ORTEGA-HERNÁNDEZ, J. 2024. Conserved exopodite morphology in three-dimensionally preserved trilobites from the Walcott-Rust Quarry (Mohawkian, Ordovician) of New York, USA. Arthropod Structure & Development, 81, 101371.
MCZ:IP:110933	6	0.15	1.149	0.081218	LOSSO, S. R. and ORTEGA-HERNÁNDEZ, J. 2024. Conserved exopodite morphology in three-dimensionally preserved trilobites from the Walcott-Rust Quarry (Mohawkian, Ordovician) of New York, USA. Arthropod Structure & Development, 81, 101371.
MCZ:IP:110933	5	0.1	0.683	0.021457	LOSSO, S. R. and ORTEGA-HERNÁNDEZ, J. 2024. Conserved exopodite morphology in three-dimensionally preserved trilobites from the Walcott-Rust Quarry (Mohawkian, Ordovician) of New York, USA. Arthropod Structure & Development, 81, 101371.
	4	0.08	0.6	0.012064
	3	0.07	0.6	0.00923
	2	0.05	0.6	0.00471
			Sum	0.451429
Anacheirurus adserai exopodite
Specimen	length (mm)	width (mm)	height from Ceraurus (mm)	Volume (mm3)
YPM 517074	3.619	1.115	0.126	0.508433	PÉREZ-PERIS, F., LAIBL, L., VIDAL, M. and DALEY, A. 2021. Systematics, morphology, and appendages of Anacheirurus (Pilekiinae, Trilobita) from the Fezouata Shale and the early diversification of Cheiruridae. Acta Palaeontologica Polonica, 66, 857–877.
Olenoides anterior thorax Limb Volume
Specimen	Podomeres	diameter (mm)	height (mm)	volume (mm3)
GSC 34692b	7	4.8	3.8	68.7632	LOSSO, S. R., NANGLU, K., WEYLAND, W. C. and ORTEGA-HERNÁNDEZ, J. 2025. Quantification of leg mobility in the Burgess Shale Olenoides serratus indicates functional differences between trilobite and xiphosuran appendages. BMC Biology, 23, 238.
GSC 34692b	6	4	3.1	38.9557	LOSSO, S. R., NANGLU, K., WEYLAND, W. C. and ORTEGA-HERNÁNDEZ, J. 2025. Quantification of leg mobility in the Burgess Shale Olenoides serratus indicates functional differences between trilobite and xiphosuran appendages. BMC Biology, 23, 238.
GSC 34692b	5	2.2	2.1	7.98279	LOSSO, S. R., NANGLU, K., WEYLAND, W. C. and ORTEGA-HERNÁNDEZ, J. 2025. Quantification of leg mobility in the Burgess Shale Olenoides serratus indicates functional differences between trilobite and xiphosuran appendages. BMC Biology, 23, 238.
GSC 34692b	4	2.9	1.5	9.9078	LOSSO, S. R., NANGLU, K., WEYLAND, W. C. and ORTEGA-HERNÁNDEZ, J. 2025. Quantification of leg mobility in the Burgess Shale Olenoides serratus indicates functional differences between trilobite and xiphosuran appendages. BMC Biology, 23, 238.
GSC 34692b	3	3.3	1.1	9.40828	LOSSO, S. R., NANGLU, K., WEYLAND, W. C. and ORTEGA-HERNÁNDEZ, J. 2025. Quantification of leg mobility in the Burgess Shale Olenoides serratus indicates functional differences between trilobite and xiphosuran appendages. BMC Biology, 23, 238.
GSC 34692b	2	2.9	1.1	7.26572	LOSSO, S. R., NANGLU, K., WEYLAND, W. C. and ORTEGA-HERNÁNDEZ, J. 2025. Quantification of leg mobility in the Burgess Shale Olenoides serratus indicates functional differences between trilobite and xiphosuran appendages. BMC Biology, 23, 238.
		Sum	12.7	142.284	LOSSO, S. R., NANGLU, K., WEYLAND, W. C. and ORTEGA-HERNÁNDEZ, J. 2025. Quantification of leg mobility in the Burgess Shale Olenoides serratus indicates functional differences between trilobite and xiphosuran appendages. BMC Biology, 23, 238.
	Protopodite
	length (mm)	height (mm)	width (mm)		Width must be estimated for flattend fossils
GSC 34692b	7.77	4.5	3.6519		it is ~47% the length in Ceraurus
			V	63.8443
	exopodite
	lenth	width	height
GSC 34692b	16.8	4.5	1.3
		Volume	98.28

### Sheet: Limb Scaling
Olenoides	Leg	Lenth of podomere 4 (mm)	Width of podomere 4 (mm)	Volume
USNM 273311	1R	4.16	1.3	8.49487
USNM 273312	2R	4.26	1.5	10.0374
USNM 273313	4R	4.65	1.69	12.3441
USNM 273314	5R	4.32	2	13.5717
USNM 273315	6R	4.44	1.89	13.1815
USNM 273316	7R	4.64	2.01	14.6499
USNM 273317	8R	4.46	1.93	13.5211
USNM 273318	9R	4.311	1.87	12.6631
USNM 273319	10R	3.629	1.56	8.89265
USNM 273320	11R	3.057	1.77	8.49941
USNM 273321	12R	2.92	1.83	8.39371
USNM 273322	13R	2.35	1.398	5.16054
USNM 273324	14L	2.5	1.145	4.4964
USNM 273325	12L	2.55	2	8.01106
USNM 273326	11L	2.58	1.732	7.0192
Triarthrus	Leg	Lenth of podomere 5 (mm)	Width of podomere 5 (mm)	Volume
USNM 400942	4R	0.807	0.381	0.482968
USNM 400942	5R	0.822	0.403	0.520351
USNM 400942	6R	0.794	0.403	0.502627
USNM 400942	8R	0.871	0.481	0.658087
USNM 400942	9R	0.881	0.474	0.655955
USNM 400942	10R	0.863	0.324	0.439214
