## Supplemental Table 2 for "Possible planktonic lifestyle of the Silurian trilobite *Deiphon* evaluated through 3D modelling"

### Sheet: Data sources
Calculation of density of modern marine arthropod bodies (head, limbs, carapace excluded)
Data from usda.gov website (indicated sheet by sheet)
Density of tissues from: https://besjournals.onlinelibrary.wiley.com/doi/pdf/10.1111/j.1365-2656.2008.01433.x
	g/cm-3
water	1
lipids	0.92
proteins	1.45
USDA calculated densities
Shrimp 1	1.02902
Shrimp 2	1.05097
Shrimp 3	1.05087
Shrimp 4	1.03729
Shrimp 5	1.02502
Shrimp 6	1.02585
Shrimp 7	1.05915
Shrimp 8	1.02095
Lobster	1.05224
tiny shrimp	0.997419
medium shrimp	0.997365
jumbo shrimp	0.996185
prawn	0.998528
MEAN	1.02622

### Sheet: Terrestrial predatory arthropod
From: https://besjournals.onlinelibrary.wiley.com/doi/pdf/10.1111/j.1365-2656.2008.01433.x
Tissue type	Percentage of the body	Density g/cm-3	Density contribution
Water content	71	1	71
Lipid content	4	0.92	3.68
Remainder of the body content	25	1.05	26.25	*estimated from mammalian muscle, which Moya-Larano et al. 2008 consider to be an overall underestimate given high protein content of some arthropods
Total	100		1.0093	<-average density for whole body, in g/cm-3

### Sheet: Shrimp
data source	https://fdc.nal.usda.gov/fdc-app.html#/food-details/2684443/nutrients
Proximate	Average amount (g)	Density (g/cm-3)	Volume
Water	81.3	1	81.3
Protein	15.6	1.45	10.7586	Calculated from nitrogen content (nitrogen * 6.25)
Lipid	0.8	0.92	0.869565
Ash	1.86	0.61	3.04918
	99.56		95.9774
			1.03733	Density of the whole shrimp					1.03739	average densities of 8 samples
Proximate	Sample 1 amount (g)	Density (g/cm-3)	Volume
Water	82.48	1	82.48
Protein	13.625	1.45	9.39655	Calculated from nitrogen content (nitrogen * 6.25)
Lipid	0.55	0.92	0.597826
Ash	2.18	0.61	3.57377
	98.835		96.0481
			1.02902	Density of the whole shrimp
Proximate	Sample 2 amount (g)	Density (g/cm-3)	Volume
Water	78.2	1	78.2
Protein	18.375	1.45	12.6724	Calculated from nitrogen content (nitrogen * 6.25)
Lipid	0.92	0.92	1
Ash	1.3	0.61	2.13115
	98.795		94.0036
			1.05097	Density of the whole shrimp
Proximate	Sample 3 amount (g)	Density (g/cm-3)	Volume
Water	78.21	1	78.21
Protein	18.8125	1.45	12.9741	Calculated from nitrogen content (nitrogen * 6.25)
Lipid	1.37	0.92	1.48913
Ash	1.39	0.61	2.27869
	99.7825		94.952
			1.05087	Density of the whole shrimp
Proximate	Sample 4 amount (g)	Density (g/cm-3)	Volume
Water	82.7	1	82.7
Protein	15.0625	1.45	10.3879	Calculated from nitrogen content (nitrogen * 6.25)
Lipid	0.76	0.92	0.826087
Ash	1.58	0.61	2.59016
	100.103		96.5042
			1.03729	Density of the whole shrimp
Proximate	Sample 5 amount (g)	Density (g/cm-3)	Volume
Water	85.35	1	85.35
Protein	12.125	1.45	8.36207	Calculated from nitrogen content (nitrogen * 6.25)
Lipid	0.5	0.92	0.543478
Ash	2	0.61	3.27869
	99.975		97.5342
			1.02502	Density of the whole shrimp
Proximate	Sample 6 amount (g)	Density (g/cm-3)	Volume
Water	83.09	1	83.09
Protein	13.25	1.45	9.13793	Calculated from nitrogen content (nitrogen * 6.25)
Lipid	0.74	0.92	0.804348
Ash	2.41	0.61	3.95082
	99.49		96.9831
			1.02585	Density of the whole shrimp
Proximate	Sample 7 amount (g)	Density (g/cm-3)	Volume
Water	75.88	1	75.88
Protein	21.25	1.45	14.6552	Calculated from nitrogen content (nitrogen * 6.25)
Lipid	0.99	0.92	1.07609
Ash	1.48	0.61	2.42623
	99.6		94.0375
			1.05915	Density of the whole shrimp
Proximate	Sample 8 amount (g)	Density (g/cm-3)	Volume
Water	84.36	1	84.36
Protein	12.0625	1.45	8.31897	Calculated from nitrogen content (nitrogen * 6.25)
Lipid	0.58	0.92	0.630435
Ash	2.58	0.61	4.22951
	99.5825		97.5389
			1.02095	Density of the whole shrimp

### Sheet: Lobster
data source	https://fdc.nal.usda.gov/fdc-app.html#/food-details/2341764/nutrients
Proximate	Average amount (g)	Density (g/cm-3)	Volume
Water	75.9	1	75.9
Protein	20.9	1.45	14.4138
Lipid	0.95	0.92	1.03261
Ash	2.25	0.61	3.68852	not given as old version of usda website, so used remaining mass as ash
	100		95.0349
			1.05224	Density of the whole lobster, unclear if includes carapace or not

### Sheet: shrimps and prawns
data source	https://fdc.nal.usda.gov/fdc-app.html#/food-details/2341775/nutrients
Proximate	Average amount (g)	Density (g/cm-3)	Volume
Water	14.2	1	14.2
Protein	3.1	1.45	2.13793
Lipid	1.33	0.92	1.44565
Ash	1.37	0.61	2.2459	not given as old version of usda website, so used remaining mass as ash
	20		20.0295
			0.998528	Density of the whole prawn
Proximate	Average amount (g)	Density (g/cm-3)	Volume
Water	10.6	1	10.6
Protein	2.32	1.45	1.6
Lipid	1	0.92	1.08696
Ash	1.08	0.61	1.77049	not given as old version of usda website, so used remaining mass as ash
	15		15.0574
			0.996185	Density of the whole jumbo shrimp
Proximate	Average amount (g)	Density (g/cm-3)	Volume
Water	7.08	1	7.08
Protein	1.55	1.45	1.06897
Lipid	0.667	0.92	0.725
Ash	0.703	0.61	1.15246	not given as old version of usda website, so used remaining mass as ash
	10		10.0264
			0.997365	Density of the whole medium shrimp
Proximate	Average amount (g)	Density (g/cm-3)	Volume
Water	3.54	1	3.54
Protein	0.775	1.45	0.534483
Lipid	0.334	0.92	0.363043
Ash	0.351	0.61	0.57541	not given as old version of usda website, so used remaining mass as ash
	5		5.01294
			0.997419	Density of the whole tiny shrimp
