## Supplemental Table 3 for "Possible planktonic lifestyle of the Silurian trilobite *Deiphon* evaluated through 3D modelling"

### Sheet: Sheet1
occurrence_no	identified_name	early_interval	County	Formation	Lithology	Lithology binned	Environment	Environment binned	Reference
7071	Deiphon sp.	Homerian	CA	Cape Phillips	limestone	carbonate	slope	slope/basin	S. Zhang, D. Jowett, and C. Barnes. 2017. Hirnantian (Ordovician) through Wenlock (Silurian) conodont biostratigraphy, bioevents, and integration with graptolite biozones, Cape Phillips Formation slope facies, Cornwallis Island, Canadian Arctic Islands. Canadian Journal of Earth Sciences 54(9):936-960
40923	Deiphon sp.	Llandovery	UK		siltstone	clastic	marine indet.	marine
146597	Deiphon cf. dikella	Rhuddanian	GL	Cape Schuchert	limestone	carbonate	carbonate indet.	marine	H. A. Armstrong. 1990. Conodonts from the Upper Ordovician–lower Silurian carbonate platform of North Greenland. Grønlands Geologiske Undersøgelse 159:1-151
147300	Deiphon americanus	Silurian	US	Racine	dolomite	carbonate	reef, buildup or bioherm	reefal	Watkins, R., and Coorough, P.J., 1997, Silurian sponge spicules from the Racine Formation, Wisconsin: Journal of Paleontology, v. 71, p. 208–214, doi:10.1017/S0022336000039147.
147476	Deiphon americanus	Silurian	US	Racine	dolomite	carbonate	reef, buildup or bioherm	reefal	Watkins, R., and Coorough, P.J., 1997, Silurian sponge spicules from the Racine Formation, Wisconsin: Journal of Paleontology, v. 71, p. 208–214, doi:10.1017/S0022336000039147.
147506	Deiphon americanus	Silurian	US	Racine	dolomite	carbonate	reef, buildup or bioherm	reefal	Watkins, R., and Coorough, P.J., 1997, Silurian sponge spicules from the Racine Formation, Wisconsin: Journal of Paleontology, v. 71, p. 208–214, doi:10.1017/S0022336000039147.
158695	Deiphon fleur	Homerian	CZ	Motol	shale	clastic	marine indet.	marine	Bek, J., Štorch, P., Tonarová, P. & Libertín, M. 2022.the Loděnice–Špičatý vrch, Prague Basin, Czech Republic. Bulletin of Geosciences 97(3), 385–396.DOI 10.3140/bull.geosci.1831
159628	Deiphon fleur	Sheinwoodian	CZ	Motol	shale	clastic	marine indet.	marine	Bek, J., Štorch, P., Tonarová, P. & Libertín, M. 2022.the Loděnice–Špičatý vrch, Prague Basin, Czech Republic. Bulletin of Geosciences 97(3), 385–396.DOI 10.3140/bull.geosci.1832
159834	Deiphon forbesi	Homerian	CZ	Motol	shale	clastic	marine indet.	marine	Bek, J., Štorch, P., Tonarová, P. & Libertín, M. 2022.the Loděnice–Špičatý vrch, Prague Basin, Czech Republic. Bulletin of Geosciences 97(3), 385–396.DOI 10.3140/bull.geosci.1833
160030	Deiphon sp.	Gorstian	CZ	Kopanina	grainstone	clastic	marine indet.	marine	A. Ernst, S. Manda, and K. Zágorsek. 2011. Cryptostome bryozoan Stictoporella simplex (Pocta, 1894) from the Silurian of Bohemia. Neues Jahrbuch für Geologie und Paläontologie, Abhandlungen 260(1):79-85
160523	Deiphon fleur	Sheinwoodian	CZ	Motol	shale	clastic	marine indet.	marine	Bek, J., Štorch, P., Tonarová, P. & Libertín, M. 2022.the Loděnice–Špičatý vrch, Prague Basin, Czech Republic. Bulletin of Geosciences 97(3), 385–396.DOI 10.3140/bull.geosci.1833
257264	Deiphon americanus	Wenlock	US	Sugar Run Dolomite	lime mudstone	carbonate	shallow subtidal indet.	shallow	D. G. Mikulic. 1999. Silurian trilobite associations in North America. In A. J. Boucot and J. D. Lawson (eds.), Paleocommunities--a case study from the Silurian and Lower Devonian 793-798
257278	Deiphon americanus	Wenlock	US	Racine	lime mudstone	carbonate	reef, buildup or bioherm	reefal	Watkins, R., and Coorough, P.J., 1997, Silurian sponge spicules from the Racine Formation, Wisconsin: Journal of Paleontology, v. 71, p. 208–214, doi:10.1017/S0022336000039147.
257299	Deiphon americanus	Wenlock	US	Racine	lime mudstone	carbonate	reef, buildup or bioherm	reefal	Watkins, R., and Coorough, P.J., 1997, Silurian sponge spicules from the Racine Formation, Wisconsin: Journal of Paleontology, v. 71, p. 208–214, doi:10.1017/S0022336000039147.
257322	Deiphon americanus	Wenlock	US	Racine	lime mudstone	carbonate	reef, buildup or bioherm	reefal	Watkins, R., and Coorough, P.J., 1997, Silurian sponge spicules from the Racine Formation, Wisconsin: Journal of Paleontology, v. 71, p. 208–214, doi:10.1017/S0022336000039147.
257364	Deiphon sp.	Wenlock	US	Rochester Shale	mudstone	carbonate	offshore	outer platform	C. E. Brett. 1999. Wenlockian fossil communities in New York State and adjacent areas: Paleontology and Paleoecology. In A. J. Boucot, J. D. Lawson (eds.), Paleocommunities: A Case Study from the Silurian and Lower Devonian
257410	Deiphon sp.	Wenlock	US	Racine	dolomite	carbonate	reef, buildup or bioherm	reefal	Watkins, R., and Coorough, P.J., 1997, Silurian sponge spicules from the Racine Formation, Wisconsin: Journal of Paleontology, v. 71, p. 208–214, doi:10.1017/S0022336000039147.
257428	Deiphon sp.	Llandovery	US	Hopkinton Dolomite	dolomite	carbonate	reef, buildup or bioherm	reefal
270888	Deiphon ? sp.	Sheinwoodian	CA	Cape Phillips	limestone	carbonate	slope	slope/basin	S. Zhang, D. Jowett, and C. Barnes. 2017. Hirnantian (Ordovician) through Wenlock (Silurian) conodont biostratigraphy, bioevents, and integration with graptolite biozones, Cape Phillips Formation slope facies, Cornwallis Island, Canadian Arctic Islands. Canadian Journal of Earth Sciences 54(9):936-960
270997	Deiphon longifrons	Wenlock	US	St. Clair Limestone	grainstone	clastic	deep subtidal ramp	outer platform
271241	"Deiphon" salmoni	Llandovery	CA	Whittaker	limestone	carbonate	offshore shelf	outer platform	B. D. E. Chatterton and D. G. Perry. 1983. Silicified Silurian odontopleurid trilobites from the Mackenzie Mountains. Palaeontographica Canadiana 1:1-55
271261	Deiphon grovesi	Whitwellian	CA	Delorme	limestone	carbonate	slope	slope/basin	J. Jin and B. D. E. Chatterton. 1997. Latest Ordovician-Silurian articulate brachiopods and biostratigraphy of the Avalanche Lake area, southwestern District of Mackenzie, Canada. Palaeontographica Canadiana 13:1-62
271262	Deiphon braybrooki	Whitwellian	CA	Delorme	limestone	carbonate	slope	slope/basin	J. Jin and B. D. E. Chatterton. 1997. Latest Ordovician-Silurian articulate brachiopods and biostratigraphy of the Avalanche Lake area, southwestern District of Mackenzie, Canada. Palaeontographica Canadiana 13:1-62
271263	"Deiphon" salmoni	Llandovery	CA	Whittaker	limestone	carbonate	offshore shelf	outer platform	B. D. E. Chatterton and D. G. Perry. 1983. Silicified Silurian odontopleurid trilobites from the Mackenzie Mountains. Palaeontographica Canadiana 1:1-55
271293	Deiphon sp.	Llandovery	CA	Whittaker	limestone	carbonate	offshore shelf	outer platform	B. D. E. Chatterton and D. G. Perry. 1983. Silicified Silurian odontopleurid trilobites from the Mackenzie Mountains. Palaeontographica Canadiana 1:1-55
271305	Deiphon grovesi	Whitwellian	CA	Delorme	limestone	carbonate	slope	slope/basin	J. Jin and B. D. E. Chatterton. 1997. Latest Ordovician-Silurian articulate brachiopods and biostratigraphy of the Avalanche Lake area, southwestern District of Mackenzie, Canada. Palaeontographica Canadiana 13:1-62
271306	Deiphon braybrooki	Whitwellian	CA	Delorme	limestone	carbonate	slope	slope/basin	J. Jin and B. D. E. Chatterton. 1997. Latest Ordovician-Silurian articulate brachiopods and biostratigraphy of the Avalanche Lake area, southwestern District of Mackenzie, Canada. Palaeontographica Canadiana 13:1-62
271314	Deiphon sp.	Llandovery	CA	Whittaker	limestone	carbonate	offshore shelf	outer platform	B. D. E. Chatterton and D. G. Perry. 1983. Silicified Silurian odontopleurid trilobites from the Mackenzie Mountains. Palaeontographica Canadiana 1:1-55
271325	Deiphon grovesi	Whitwellian	CA	Delorme	limestone	carbonate	slope	slope/basin	J. Jin and B. D. E. Chatterton. 1997. Latest Ordovician-Silurian articulate brachiopods and biostratigraphy of the Avalanche Lake area, southwestern District of Mackenzie, Canada. Palaeontographica Canadiana 13:1-62
271330	Deiphon braybrooki	Wenlock	CA	Delorme	limestone	carbonate	slope	slope/basin	J. Jin and B. D. E. Chatterton. 1997. Latest Ordovician-Silurian articulate brachiopods and biostratigraphy of the Avalanche Lake area, southwestern District of Mackenzie, Canada. Palaeontographica Canadiana 13:1-62
271336	Deiphon braybrooki	Whitwellian	CA	Delorme	limestone	carbonate	slope	slope/basin	J. Jin and B. D. E. Chatterton. 1997. Latest Ordovician-Silurian articulate brachiopods and biostratigraphy of the Avalanche Lake area, southwestern District of Mackenzie, Canada. Palaeontographica Canadiana 13:1-62
271338	Deiphon brabrooki	Wenlock	CA	Delorme	limestone	carbonate	slope	slope/basin	J. Jin and B. D. E. Chatterton. 1997. Latest Ordovician-Silurian articulate brachiopods and biostratigraphy of the Avalanche Lake area, southwestern District of Mackenzie, Canada. Palaeontographica Canadiana 13:1-62
271433	Deiphon n. sp. braybrooki	Wenlock	CA	Whittaker	limestone	carbonate	offshore shelf	outer platform	B. D. E. Chatterton and D. G. Perry. 1983. Silicified Silurian odontopleurid trilobites from the Mackenzie Mountains. Palaeontographica Canadiana 1:1-55
271450	Deiphon n. sp. braybrooki	Wenlock	CA	Whittaker	limestone	carbonate	offshore shelf	outer platform	B. D. E. Chatterton and D. G. Perry. 1983. Silicified Silurian odontopleurid trilobites from the Mackenzie Mountains. Palaeontographica Canadiana 1:1-55
491161	Deiphon sp.	Telychian	UK	Hughley Shales	shale	clastic	offshore	outer platform	N.J. Curtis and P.D. Lane. 1997. The Llandovery trilobites of England and Wales. Part 1. Monograph of the Palaeontographical Society 151:1-50
491240	Deiphon sp.	Aeronian	UK	Pentamerus Beds	shale	clastic	lagoonal	shallow	L. R. M. Cocks. 2019. Llandovery Brachiopods From England and Wales. Monographs of the Palaeontographical Society 172(652):1-262
496602	Deiphon sp.	Aeronian	UK	Hughley Shales	shale	clastic	offshore	outer platform	N.J. Curtis and P.D. Lane. 1997. The Llandovery trilobites of England and Wales. Part 1. Monograph of the Palaeontographical Society 151:1-50
497766	Deiphon dikella	Rhuddanian	UK	Haverford Mudstone	mudstone	carbonate	marine indet.	marine	N.J. Curtis and P.D. Lane. 1997. The Llandovery trilobites of England and Wales. Part 1. Monograph of the Palaeontographical Society 151:1-50
1117366	Deiphon snodensis	Gorstian	SE	Hemse Beds	marl	carbonate	deep subtidal ramp	outer platform	K. Larsson. 1979. Silurian tentaculitids from Gotland and Scania. Fossils and Strata 11:1-180
1117368	Deiphon globifrons	Homerian	SE	Mulde Beds	lime mudstone	carbonate	offshore indet.	outer platform	C. F. Bergman. 1989. Silurian paulinitid polychaetes from Gotland. Fossils and Strata (25):1-128
1117369	Deiphon globifrons	Sheinwoodian	SE	Slite Beds	limestone	carbonate	open shallow subtidal	shallow	L. Cherns. 1998. Silurian polyplacophoran molluscs from Gotland, Sweden. Palaeontology 41(5):23-31
1117373	Deiphon globifrons	Sheinwoodian	SE	Slite Beds	limestone	carbonate	open shallow subtidal	shallow	L. Cherns. 1998. Silurian polyplacophoran molluscs from Gotland, Sweden. Palaeontology 41(5):23-31
1117376	Deiphon cf. globifrons	Sheinwoodian	SE	Slite Beds	limestone	carbonate	open shallow subtidal	shallow	L. Cherns. 1998. Silurian polyplacophoran molluscs from Gotland, Sweden. Palaeontology 41(5):23-31
1117377	Deiphon sphaericum	Sheinwoodian	SE	Hogklint	marl	carbonate	open shallow subtidal	shallow	M. Eriksson. 1997. Lower Silurian polychaetaspid polychaetes from Gotland, Sweden. GFF Geologiska Föreningens i Stockholm Förhandlingar 119(3):213-230
1117378	Deiphon brevispina	Sheinwoodian	SE	Hogklint	marl	carbonate	open shallow subtidal	shallow	M. Eriksson. 1997. Lower Silurian polychaetaspid polychaetes from Gotland, Sweden. GFF Geologiska Föreningens i Stockholm Förhandlingar 119(3):213-230
1117379	Deiphon ellipticum	Homerian	SE	Halla Beds	limestone	carbonate	marine indet.	marine	L. Liljedahl. 1994. Silurian nuculoid and modiomorphid bivalves from Sweden. Fossils and Strata (33):1-89
1117380	Deiphon sp. A informal	Ludfordian	SE	Sundre Beds	grainstone	clastic	shallow subtidal indet.	shallow	C. F. Bergman. 1989. Silurian paulinitid polychaetes from Gotland. Fossils and Strata (25):1-128
1229048	Deiphon angelini	Pirgu	SE	Boda Limestone	grainstone	clastic	reef, buildup or bioherm	reefal	L.R.M. Cocks. 2005. Strophomenate Brachiopods from the late Ordovician Boda Limestone of Sweden: their systematics and implications for palaeogeography. Journal of Systematic Palaeontology 3:243-282
1378263	Deiphon sp.	Rhuddanian	UK	Mulloch Hill	sandstone	clastic	marine indet.	marine	F.E Fearnhead and D.A.T. Harper. 2007. Petalocrinus (Echinodermata, Crinoidea_ from the Llandovery (Lower Silurian; Rhudannian) of the Girvan district, SW Scotland. Scottish Journal of Geology 43(1):69-74
1378281	Deiphon sp.	Rhuddanian	UK	Mulloch Hill	sandstone	clastic	marine indet.	marine	F.E Fearnhead and D.A.T. Harper. 2007. Petalocrinus (Echinodermata, Crinoidea_ from the Llandovery (Lower Silurian; Rhudannian) of the Girvan district, SW Scotland. Scottish Journal of Geology 43(1):69-74
1378295	Deiphon sp.	Rhuddanian	UK	Woodland	sandstone	clastic	marine indet.	marine	L. R. M. Cocks. 2019. Llandovery Brachiopods From England and Wales. Monographs of the Palaeontographical Society 172(652):1-262
1378327	Deiphon sp.	Aeronian	UK	Newlands Farm	siltstone	clastic	marine indet.	marine	Y. Howells. 1982. Scottish Silurian trilobites. Monograph of the Palaeontographical Society 135(561):1-70
1619133	Deiphon longifrons	Wenlock	US	St. Clair Limestone	grainstone	clastic	deep subtidal ramp	outer platform	D. J. Holloway. 2021. Middle Silurian trilobites from Arkansas and Oklahoma, USA. Orders Lichida and Odontopleurida. Palaeontographica Abteilung A 319(1-6):57-131
