## Supplemental Table 4 for "Possible planktonic lifestyle of the Silurian trilobite *Deiphon* evaluated through 3D modelling"

### Sheet: Sheet 1 - Supp_Table4
Supp_Table4
Phyla	Type	Class	Body lenth (mm)	Specific gravity	Lifestyle	Reference
Vertebrata	modern	other leptocephalus	206.044	1.02798	gelatinous floater	TSUKAMOTO, K., YAMADA, Y., OKAMURA, A., KANEKO, T., TANAKA, H., MILLER, M. J., HORIE, N., MIKAWA, N., UTOH, T. and TANAKA, S. 2009. Positive buoyancy in eel leptocephali: an adaptation for life in the ocean surface layer. Marine Biology, 156, 835–846.
Vertebrata	modern	other leptocephalus	164.148	1.03155	gelatinous floater	TSUKAMOTO, K., YAMADA, Y., OKAMURA, A., KANEKO, T., TANAKA, H., MILLER, M. J., HORIE, N., MIKAWA, N., UTOH, T. and TANAKA, S. 2009. Positive buoyancy in eel leptocephali: an adaptation for life in the ocean surface layer. Marine Biology, 156, 835–846.
Vertebrata	modern	other leptocephalus	87.5687	1.02963	gelatinous floater	TSUKAMOTO, K., YAMADA, Y., OKAMURA, A., KANEKO, T., TANAKA, H., MILLER, M. J., HORIE, N., MIKAWA, N., UTOH, T. and TANAKA, S. 2009. Positive buoyancy in eel leptocephali: an adaptation for life in the ocean surface layer. Marine Biology, 156, 835–846.
Vertebrata	modern	other leptocephalus	81.044	1.02852	gelatinous floater	TSUKAMOTO, K., YAMADA, Y., OKAMURA, A., KANEKO, T., TANAKA, H., MILLER, M. J., HORIE, N., MIKAWA, N., UTOH, T. and TANAKA, S. 2009. Positive buoyancy in eel leptocephali: an adaptation for life in the ocean surface layer. Marine Biology, 156, 835–846.
Vertebrata	modern	other leptocephalus	68.6813	1.02852	gelatinous floater	TSUKAMOTO, K., YAMADA, Y., OKAMURA, A., KANEKO, T., TANAKA, H., MILLER, M. J., HORIE, N., MIKAWA, N., UTOH, T. and TANAKA, S. 2009. Positive buoyancy in eel leptocephali: an adaptation for life in the ocean surface layer. Marine Biology, 156, 835–846.
Vertebrata	modern	other leptocephalus	69.0247	1.03265	gelatinous floater	TSUKAMOTO, K., YAMADA, Y., OKAMURA, A., KANEKO, T., TANAKA, H., MILLER, M. J., HORIE, N., MIKAWA, N., UTOH, T. and TANAKA, S. 2009. Positive buoyancy in eel leptocephali: an adaptation for life in the ocean surface layer. Marine Biology, 156, 835–846.
Vertebrata	modern	other leptocephalus	52.5412	1.03045	gelatinous floater	TSUKAMOTO, K., YAMADA, Y., OKAMURA, A., KANEKO, T., TANAKA, H., MILLER, M. J., HORIE, N., MIKAWA, N., UTOH, T. and TANAKA, S. 2009. Positive buoyancy in eel leptocephali: an adaptation for life in the ocean surface layer. Marine Biology, 156, 835–846.
Vertebrata	modern	other leptocephalus	53.5714	1.03182	gelatinous floater	TSUKAMOTO, K., YAMADA, Y., OKAMURA, A., KANEKO, T., TANAKA, H., MILLER, M. J., HORIE, N., MIKAWA, N., UTOH, T. and TANAKA, S. 2009. Positive buoyancy in eel leptocephali: an adaptation for life in the ocean surface layer. Marine Biology, 156, 835–846.
Vertebrata	modern	other leptocephalus	51.1676	1.03045	gelatinous floater	TSUKAMOTO, K., YAMADA, Y., OKAMURA, A., KANEKO, T., TANAKA, H., MILLER, M. J., HORIE, N., MIKAWA, N., UTOH, T. and TANAKA, S. 2009. Positive buoyancy in eel leptocephali: an adaptation for life in the ocean surface layer. Marine Biology, 156, 835–846.
Vertebrata	modern	other leptocephalus	45.6731	1.02963	gelatinous floater	TSUKAMOTO, K., YAMADA, Y., OKAMURA, A., KANEKO, T., TANAKA, H., MILLER, M. J., HORIE, N., MIKAWA, N., UTOH, T. and TANAKA, S. 2009. Positive buoyancy in eel leptocephali: an adaptation for life in the ocean surface layer. Marine Biology, 156, 835–846.
Vertebrata	modern	Anguillia leptocephalus	38.1181	1.031	gelatinous floater	TSUKAMOTO, K., YAMADA, Y., OKAMURA, A., KANEKO, T., TANAKA, H., MILLER, M. J., HORIE, N., MIKAWA, N., UTOH, T. and TANAKA, S. 2009. Positive buoyancy in eel leptocephali: an adaptation for life in the ocean surface layer. Marine Biology, 156, 835–846.
Vertebrata	modern	Anguillia_leptocephalus	21.6346	1.04008	muscle swimmer	TSUKAMOTO, K., YAMADA, Y., OKAMURA, A., KANEKO, T., TANAKA, H., MILLER, M. J., HORIE, N., MIKAWA, N., UTOH, T. and TANAKA, S. 2009. Positive buoyancy in eel leptocephali: an adaptation for life in the ocean surface layer. Marine Biology, 156, 835–846.
Vertebrata	modern	Anguillia_leptocephalus	23.3516	1.0431	muscle swimmer	TSUKAMOTO, K., YAMADA, Y., OKAMURA, A., KANEKO, T., TANAKA, H., MILLER, M. J., HORIE, N., MIKAWA, N., UTOH, T. and TANAKA, S. 2009. Positive buoyancy in eel leptocephali: an adaptation for life in the ocean surface layer. Marine Biology, 156, 835–846.
Vertebrata	modern	reared_leptocephalus	55.6319	1.0189	gelatinous floater	TSUKAMOTO, K., YAMADA, Y., OKAMURA, A., KANEKO, T., TANAKA, H., MILLER, M. J., HORIE, N., MIKAWA, N., UTOH, T. and TANAKA, S. 2009. Positive buoyancy in eel leptocephali: an adaptation for life in the ocean surface layer. Marine Biology, 156, 835–846.
Urochordata	modern	salpida	100.275	1.02687	gelatinous floater	TSUKAMOTO, K., YAMADA, Y., OKAMURA, A., KANEKO, T., TANAKA, H., MILLER, M. J., HORIE, N., MIKAWA, N., UTOH, T. and TANAKA, S. 2009. Positive buoyancy in eel leptocephali: an adaptation for life in the ocean surface layer. Marine Biology, 156, 835–846.
Urochordata	modern	salpida	98.9011	1.02687	gelatinous floater	TSUKAMOTO, K., YAMADA, Y., OKAMURA, A., KANEKO, T., TANAKA, H., MILLER, M. J., HORIE, N., MIKAWA, N., UTOH, T. and TANAKA, S. 2009. Positive buoyancy in eel leptocephali: an adaptation for life in the ocean surface layer. Marine Biology, 156, 835–846.
Urochordata	modern	salpida	31.25	1.02687	gelatinous floater	TSUKAMOTO, K., YAMADA, Y., OKAMURA, A., KANEKO, T., TANAKA, H., MILLER, M. J., HORIE, N., MIKAWA, N., UTOH, T. and TANAKA, S. 2009. Positive buoyancy in eel leptocephali: an adaptation for life in the ocean surface layer. Marine Biology, 156, 835–846.
Urochordata	modern	salpida	30.9066	1.02578	gelatinous floater	TSUKAMOTO, K., YAMADA, Y., OKAMURA, A., KANEKO, T., TANAKA, H., MILLER, M. J., HORIE, N., MIKAWA, N., UTOH, T. and TANAKA, S. 2009. Positive buoyancy in eel leptocephali: an adaptation for life in the ocean surface layer. Marine Biology, 156, 835–846.
Urochordata	modern	salpida	19.9176	1.02495	gelatinous floater	TSUKAMOTO, K., YAMADA, Y., OKAMURA, A., KANEKO, T., TANAKA, H., MILLER, M. J., HORIE, N., MIKAWA, N., UTOH, T. and TANAKA, S. 2009. Positive buoyancy in eel leptocephali: an adaptation for life in the ocean surface layer. Marine Biology, 156, 835–846.
Urochordata	modern	salpida	19.9176	1.02357	gelatinous floater	TSUKAMOTO, K., YAMADA, Y., OKAMURA, A., KANEKO, T., TANAKA, H., MILLER, M. J., HORIE, N., MIKAWA, N., UTOH, T. and TANAKA, S. 2009. Positive buoyancy in eel leptocephali: an adaptation for life in the ocean surface layer. Marine Biology, 156, 835–846.
Urochordata	modern	salpida	13.0495	1.02578	gelatinous floater	TSUKAMOTO, K., YAMADA, Y., OKAMURA, A., KANEKO, T., TANAKA, H., MILLER, M. J., HORIE, N., MIKAWA, N., UTOH, T. and TANAKA, S. 2009. Positive buoyancy in eel leptocephali: an adaptation for life in the ocean surface layer. Marine Biology, 156, 835–846.
Urochordata	modern	salpida	11.3324	1.02578	gelatinous floater	TSUKAMOTO, K., YAMADA, Y., OKAMURA, A., KANEKO, T., TANAKA, H., MILLER, M. J., HORIE, N., MIKAWA, N., UTOH, T. and TANAKA, S. 2009. Positive buoyancy in eel leptocephali: an adaptation for life in the ocean surface layer. Marine Biology, 156, 835–846.
Chaetognatha	modern	sagitta	37.0879	1.02798	gelatinous floater	TSUKAMOTO, K., YAMADA, Y., OKAMURA, A., KANEKO, T., TANAKA, H., MILLER, M. J., HORIE, N., MIKAWA, N., UTOH, T. and TANAKA, S. 2009. Positive buoyancy in eel leptocephali: an adaptation for life in the ocean surface layer. Marine Biology, 156, 835–846.
Chaetognatha	modern	sagitta	33.6538	1.03045	gelatinous floater	TSUKAMOTO, K., YAMADA, Y., OKAMURA, A., KANEKO, T., TANAKA, H., MILLER, M. J., HORIE, N., MIKAWA, N., UTOH, T. and TANAKA, S. 2009. Positive buoyancy in eel leptocephali: an adaptation for life in the ocean surface layer. Marine Biology, 156, 835–846.
Chaetognatha	modern	sagitta	33.6538	1.02907	gelatinous floater	TSUKAMOTO, K., YAMADA, Y., OKAMURA, A., KANEKO, T., TANAKA, H., MILLER, M. J., HORIE, N., MIKAWA, N., UTOH, T. and TANAKA, S. 2009. Positive buoyancy in eel leptocephali: an adaptation for life in the ocean surface layer. Marine Biology, 156, 835–846.
Chaetognatha	modern	sagitta	32.2802	1.02907	gelatinous floater	TSUKAMOTO, K., YAMADA, Y., OKAMURA, A., KANEKO, T., TANAKA, H., MILLER, M. J., HORIE, N., MIKAWA, N., UTOH, T. and TANAKA, S. 2009. Positive buoyancy in eel leptocephali: an adaptation for life in the ocean surface layer. Marine Biology, 156, 835–846.
Chaetognatha	modern	sagitta	30.5632	1.0277	gelatinous floater	TSUKAMOTO, K., YAMADA, Y., OKAMURA, A., KANEKO, T., TANAKA, H., MILLER, M. J., HORIE, N., MIKAWA, N., UTOH, T. and TANAKA, S. 2009. Positive buoyancy in eel leptocephali: an adaptation for life in the ocean surface layer. Marine Biology, 156, 835–846.
Arthropoda	modern	palinuridae phyllosoma	42.5824	1.07912	muscle swimmer	TSUKAMOTO, K., YAMADA, Y., OKAMURA, A., KANEKO, T., TANAKA, H., MILLER, M. J., HORIE, N., MIKAWA, N., UTOH, T. and TANAKA, S. 2009. Positive buoyancy in eel leptocephali: an adaptation for life in the ocean surface layer. Marine Biology, 156, 835–846.
Arthropoda	modern	palinuridae phyllosoma	37.7747	1.09122	armored hoverer	TSUKAMOTO, K., YAMADA, Y., OKAMURA, A., KANEKO, T., TANAKA, H., MILLER, M. J., HORIE, N., MIKAWA, N., UTOH, T. and TANAKA, S. 2009. Positive buoyancy in eel leptocephali: an adaptation for life in the ocean surface layer. Marine Biology, 156, 835–846.
Arthropoda	modern	palinuridae phyllosoma	23.0082	1.08573	armored hoverer	TSUKAMOTO, K., YAMADA, Y., OKAMURA, A., KANEKO, T., TANAKA, H., MILLER, M. J., HORIE, N., MIKAWA, N., UTOH, T. and TANAKA, S. 2009. Positive buoyancy in eel leptocephali: an adaptation for life in the ocean surface layer. Marine Biology, 156, 835–846.
Arthropoda	modern	palinuridae phyllosoma	19.9176	1.09122	armored hoverer	TSUKAMOTO, K., YAMADA, Y., OKAMURA, A., KANEKO, T., TANAKA, H., MILLER, M. J., HORIE, N., MIKAWA, N., UTOH, T. and TANAKA, S. 2009. Positive buoyancy in eel leptocephali: an adaptation for life in the ocean surface layer. Marine Biology, 156, 835–846.
Arthropoda	modern	palinuridae phyllosoma	18.2005	1.09095	armored hoverer	TSUKAMOTO, K., YAMADA, Y., OKAMURA, A., KANEKO, T., TANAKA, H., MILLER, M. J., HORIE, N., MIKAWA, N., UTOH, T. and TANAKA, S. 2009. Positive buoyancy in eel leptocephali: an adaptation for life in the ocean surface layer. Marine Biology, 156, 835–846.
Arthropoda	modern	palinuridae phyllosoma	21.6346	1.09617	armored hoverer	TSUKAMOTO, K., YAMADA, Y., OKAMURA, A., KANEKO, T., TANAKA, H., MILLER, M. J., HORIE, N., MIKAWA, N., UTOH, T. and TANAKA, S. 2009. Positive buoyancy in eel leptocephali: an adaptation for life in the ocean surface layer. Marine Biology, 156, 835–846.
Arthropoda	modern	palinuridae phyllosoma	12.3626	1.0959	armored hoverer	TSUKAMOTO, K., YAMADA, Y., OKAMURA, A., KANEKO, T., TANAKA, H., MILLER, M. J., HORIE, N., MIKAWA, N., UTOH, T. and TANAKA, S. 2009. Positive buoyancy in eel leptocephali: an adaptation for life in the ocean surface layer. Marine Biology, 156, 835–846.
Arthropoda	modern	palinuridae phyllosoma	3.43407	1.0772	armored hoverer	TSUKAMOTO, K., YAMADA, Y., OKAMURA, A., KANEKO, T., TANAKA, H., MILLER, M. J., HORIE, N., MIKAWA, N., UTOH, T. and TANAKA, S. 2009. Positive buoyancy in eel leptocephali: an adaptation for life in the ocean surface layer. Marine Biology, 156, 835–846.
Arthropoda	modern	lucifer	14.0797	1.06482	muscle swimmer	TSUKAMOTO, K., YAMADA, Y., OKAMURA, A., KANEKO, T., TANAKA, H., MILLER, M. J., HORIE, N., MIKAWA, N., UTOH, T. and TANAKA, S. 2009. Positive buoyancy in eel leptocephali: an adaptation for life in the ocean surface layer. Marine Biology, 156, 835–846.
Arthropoda	modern	lucifer	12.3626	1.06482	muscle swimmer	TSUKAMOTO, K., YAMADA, Y., OKAMURA, A., KANEKO, T., TANAKA, H., MILLER, M. J., HORIE, N., MIKAWA, N., UTOH, T. and TANAKA, S. 2009. Positive buoyancy in eel leptocephali: an adaptation for life in the ocean surface layer. Marine Biology, 156, 835–846.
Arthropoda	modern	lucifer	10.6456	1.06482	muscle swimmer	TSUKAMOTO, K., YAMADA, Y., OKAMURA, A., KANEKO, T., TANAKA, H., MILLER, M. J., HORIE, N., MIKAWA, N., UTOH, T. and TANAKA, S. 2009. Positive buoyancy in eel leptocephali: an adaptation for life in the ocean surface layer. Marine Biology, 156, 835–846.
Arthropoda	modern	lucifer	9.27198	1.06482	muscle swimmer	TSUKAMOTO, K., YAMADA, Y., OKAMURA, A., KANEKO, T., TANAKA, H., MILLER, M. J., HORIE, N., MIKAWA, N., UTOH, T. and TANAKA, S. 2009. Positive buoyancy in eel leptocephali: an adaptation for life in the ocean surface layer. Marine Biology, 156, 835–846.
Arthropoda	modern	lucifer	9.27198	1.06923	muscle swimmer	TSUKAMOTO, K., YAMADA, Y., OKAMURA, A., KANEKO, T., TANAKA, H., MILLER, M. J., HORIE, N., MIKAWA, N., UTOH, T. and TANAKA, S. 2009. Positive buoyancy in eel leptocephali: an adaptation for life in the ocean surface layer. Marine Biology, 156, 835–846.
Arthropoda	modern	euphausia	20.6044	1.12175	armored hoverer	TSUKAMOTO, K., YAMADA, Y., OKAMURA, A., KANEKO, T., TANAKA, H., MILLER, M. J., HORIE, N., MIKAWA, N., UTOH, T. and TANAKA, S. 2009. Positive buoyancy in eel leptocephali: an adaptation for life in the ocean surface layer. Marine Biology, 156, 835–846.
Arthropoda	modern	euphausia	22.6648	1.1014	armored hoverer	TSUKAMOTO, K., YAMADA, Y., OKAMURA, A., KANEKO, T., TANAKA, H., MILLER, M. J., HORIE, N., MIKAWA, N., UTOH, T. and TANAKA, S. 2009. Positive buoyancy in eel leptocephali: an adaptation for life in the ocean surface layer. Marine Biology, 156, 835–846.
Arthropoda	modern	euphausia	11.3324	1.1014	armored hoverer	TSUKAMOTO, K., YAMADA, Y., OKAMURA, A., KANEKO, T., TANAKA, H., MILLER, M. J., HORIE, N., MIKAWA, N., UTOH, T. and TANAKA, S. 2009. Positive buoyancy in eel leptocephali: an adaptation for life in the ocean surface layer. Marine Biology, 156, 835–846.
Arthropoda	modern	euphausia	9.61538	1.09122	armored hoverer	TSUKAMOTO, K., YAMADA, Y., OKAMURA, A., KANEKO, T., TANAKA, H., MILLER, M. J., HORIE, N., MIKAWA, N., UTOH, T. and TANAKA, S. 2009. Positive buoyancy in eel leptocephali: an adaptation for life in the ocean surface layer. Marine Biology, 156, 835–846.
Arthropoda	modern	euphausia	12.706	1.09122	armored hoverer	TSUKAMOTO, K., YAMADA, Y., OKAMURA, A., KANEKO, T., TANAKA, H., MILLER, M. J., HORIE, N., MIKAWA, N., UTOH, T. and TANAKA, S. 2009. Positive buoyancy in eel leptocephali: an adaptation for life in the ocean surface layer. Marine Biology, 156, 835–846.
Arthropoda	modern	euphausia	17.8571	1.09122	armored hoverer	TSUKAMOTO, K., YAMADA, Y., OKAMURA, A., KANEKO, T., TANAKA, H., MILLER, M. J., HORIE, N., MIKAWA, N., UTOH, T. and TANAKA, S. 2009. Positive buoyancy in eel leptocephali: an adaptation for life in the ocean surface layer. Marine Biology, 156, 835–846.
Arthropoda	modern	euphausia	19.2308	1.09122	armored hoverer	TSUKAMOTO, K., YAMADA, Y., OKAMURA, A., KANEKO, T., TANAKA, H., MILLER, M. J., HORIE, N., MIKAWA, N., UTOH, T. and TANAKA, S. 2009. Positive buoyancy in eel leptocephali: an adaptation for life in the ocean surface layer. Marine Biology, 156, 835–846.
Arthropoda	modern	euphausia	18.2005	1.086	armored hoverer	TSUKAMOTO, K., YAMADA, Y., OKAMURA, A., KANEKO, T., TANAKA, H., MILLER, M. J., HORIE, N., MIKAWA, N., UTOH, T. and TANAKA, S. 2009. Positive buoyancy in eel leptocephali: an adaptation for life in the ocean surface layer. Marine Biology, 156, 835–846.
Arthropoda	modern	euphausia	13.3929	1.086	armored hoverer	TSUKAMOTO, K., YAMADA, Y., OKAMURA, A., KANEKO, T., TANAKA, H., MILLER, M. J., HORIE, N., MIKAWA, N., UTOH, T. and TANAKA, S. 2009. Positive buoyancy in eel leptocephali: an adaptation for life in the ocean surface layer. Marine Biology, 156, 835–846.
Arthropoda	modern	euphausia	8.58516	1.086	armored hoverer	TSUKAMOTO, K., YAMADA, Y., OKAMURA, A., KANEKO, T., TANAKA, H., MILLER, M. J., HORIE, N., MIKAWA, N., UTOH, T. and TANAKA, S. 2009. Positive buoyancy in eel leptocephali: an adaptation for life in the ocean surface layer. Marine Biology, 156, 835–846.
Arthropoda	modern	euphausia	19.2308	1.08407	armored hoverer	TSUKAMOTO, K., YAMADA, Y., OKAMURA, A., KANEKO, T., TANAKA, H., MILLER, M. J., HORIE, N., MIKAWA, N., UTOH, T. and TANAKA, S. 2009. Positive buoyancy in eel leptocephali: an adaptation for life in the ocean surface layer. Marine Biology, 156, 835–846.
Arthropoda	modern	euphausia	19.9176	1.08105	armored hoverer	TSUKAMOTO, K., YAMADA, Y., OKAMURA, A., KANEKO, T., TANAKA, H., MILLER, M. J., HORIE, N., MIKAWA, N., UTOH, T. and TANAKA, S. 2009. Positive buoyancy in eel leptocephali: an adaptation for life in the ocean surface layer. Marine Biology, 156, 835–846.
Arthropoda	modern	streetsia	18.544	1.12175	armored hoverer	TSUKAMOTO, K., YAMADA, Y., OKAMURA, A., KANEKO, T., TANAKA, H., MILLER, M. J., HORIE, N., MIKAWA, N., UTOH, T. and TANAKA, S. 2009. Positive buoyancy in eel leptocephali: an adaptation for life in the ocean surface layer. Marine Biology, 156, 835–846.
Arthropoda	modern	streetsia	8.92857	1.12175	armored hoverer	TSUKAMOTO, K., YAMADA, Y., OKAMURA, A., KANEKO, T., TANAKA, H., MILLER, M. J., HORIE, N., MIKAWA, N., UTOH, T. and TANAKA, S. 2009. Positive buoyancy in eel leptocephali: an adaptation for life in the ocean surface layer. Marine Biology, 156, 835–846.
Arthropoda	modern	phronima	31.9368	1.04888	armored hoverer	TSUKAMOTO, K., YAMADA, Y., OKAMURA, A., KANEKO, T., TANAKA, H., MILLER, M. J., HORIE, N., MIKAWA, N., UTOH, T. and TANAKA, S. 2009. Positive buoyancy in eel leptocephali: an adaptation for life in the ocean surface layer. Marine Biology, 156, 835–846.
Arthropoda	modern	phronima	31.9368	1.02743	gelatinous floater	TSUKAMOTO, K., YAMADA, Y., OKAMURA, A., KANEKO, T., TANAKA, H., MILLER, M. J., HORIE, N., MIKAWA, N., UTOH, T. and TANAKA, S. 2009. Positive buoyancy in eel leptocephali: an adaptation for life in the ocean surface layer. Marine Biology, 156, 835–846.
Arthropoda	modern	phronima	27.8159	1.04475	muscle swimmer	TSUKAMOTO, K., YAMADA, Y., OKAMURA, A., KANEKO, T., TANAKA, H., MILLER, M. J., HORIE, N., MIKAWA, N., UTOH, T. and TANAKA, S. 2009. Positive buoyancy in eel leptocephali: an adaptation for life in the ocean surface layer. Marine Biology, 156, 835–846.
Arthropoda	modern	phronima	27.8159	1.03072	gelatinous floater	TSUKAMOTO, K., YAMADA, Y., OKAMURA, A., KANEKO, T., TANAKA, H., MILLER, M. J., HORIE, N., MIKAWA, N., UTOH, T. and TANAKA, S. 2009. Positive buoyancy in eel leptocephali: an adaptation for life in the ocean surface layer. Marine Biology, 156, 835–846.
Arthropoda	modern	phronima	13.7363	1.04695	muscle swimmer	TSUKAMOTO, K., YAMADA, Y., OKAMURA, A., KANEKO, T., TANAKA, H., MILLER, M. J., HORIE, N., MIKAWA, N., UTOH, T. and TANAKA, S. 2009. Positive buoyancy in eel leptocephali: an adaptation for life in the ocean surface layer. Marine Biology, 156, 835–846.
Arthropoda	modern	phronima	13.7363	1.02963	gelatinous floater	TSUKAMOTO, K., YAMADA, Y., OKAMURA, A., KANEKO, T., TANAKA, H., MILLER, M. J., HORIE, N., MIKAWA, N., UTOH, T. and TANAKA, S. 2009. Positive buoyancy in eel leptocephali: an adaptation for life in the ocean surface layer. Marine Biology, 156, 835–846.
Arthropoda	modern	phronima	9.61538	1.05272	muscle swimmer	TSUKAMOTO, K., YAMADA, Y., OKAMURA, A., KANEKO, T., TANAKA, H., MILLER, M. J., HORIE, N., MIKAWA, N., UTOH, T. and TANAKA, S. 2009. Positive buoyancy in eel leptocephali: an adaptation for life in the ocean surface layer. Marine Biology, 156, 835–846.
Arthropoda	modern	phronima	5.49451	1.05272	muscle swimmer	TSUKAMOTO, K., YAMADA, Y., OKAMURA, A., KANEKO, T., TANAKA, H., MILLER, M. J., HORIE, N., MIKAWA, N., UTOH, T. and TANAKA, S. 2009. Positive buoyancy in eel leptocephali: an adaptation for life in the ocean surface layer. Marine Biology, 156, 835–846.
Arthropoda	modern	phronima	4.12088	1.04475	muscle swimmer	TSUKAMOTO, K., YAMADA, Y., OKAMURA, A., KANEKO, T., TANAKA, H., MILLER, M. J., HORIE, N., MIKAWA, N., UTOH, T. and TANAKA, S. 2009. Positive buoyancy in eel leptocephali: an adaptation for life in the ocean surface layer. Marine Biology, 156, 835–846.
Arthropoda	modern	copepoda	1.71703	1.0563	muscle swimmer	TSUKAMOTO, K., YAMADA, Y., OKAMURA, A., KANEKO, T., TANAKA, H., MILLER, M. J., HORIE, N., MIKAWA, N., UTOH, T. and TANAKA, S. 2009. Positive buoyancy in eel leptocephali: an adaptation for life in the ocean surface layer. Marine Biology, 156, 835–846.
Arthropoda	modern	copepoda	3.09066	1.06042	muscle swimmer	TSUKAMOTO, K., YAMADA, Y., OKAMURA, A., KANEKO, T., TANAKA, H., MILLER, M. J., HORIE, N., MIKAWA, N., UTOH, T. and TANAKA, S. 2009. Positive buoyancy in eel leptocephali: an adaptation for life in the ocean surface layer. Marine Biology, 156, 835–846.
Arthropoda	modern	copepoda	3.43407	1.06455	muscle swimmer	TSUKAMOTO, K., YAMADA, Y., OKAMURA, A., KANEKO, T., TANAKA, H., MILLER, M. J., HORIE, N., MIKAWA, N., UTOH, T. and TANAKA, S. 2009. Positive buoyancy in eel leptocephali: an adaptation for life in the ocean surface layer. Marine Biology, 156, 835–846.
Arthropoda	modern	copepoda	2.40385	1.06455	muscle swimmer	TSUKAMOTO, K., YAMADA, Y., OKAMURA, A., KANEKO, T., TANAKA, H., MILLER, M. J., HORIE, N., MIKAWA, N., UTOH, T. and TANAKA, S. 2009. Positive buoyancy in eel leptocephali: an adaptation for life in the ocean surface layer. Marine Biology, 156, 835–846.
Arthropoda	modern	copepoda	3.09066	1.0684	muscle swimmer	TSUKAMOTO, K., YAMADA, Y., OKAMURA, A., KANEKO, T., TANAKA, H., MILLER, M. J., HORIE, N., MIKAWA, N., UTOH, T. and TANAKA, S. 2009. Positive buoyancy in eel leptocephali: an adaptation for life in the ocean surface layer. Marine Biology, 156, 835–846.
Arthropoda	modern	copepoda	2.06044	1.0684	muscle swimmer	TSUKAMOTO, K., YAMADA, Y., OKAMURA, A., KANEKO, T., TANAKA, H., MILLER, M. J., HORIE, N., MIKAWA, N., UTOH, T. and TANAKA, S. 2009. Positive buoyancy in eel leptocephali: an adaptation for life in the ocean surface layer. Marine Biology, 156, 835–846.
Arthropoda	modern	copepoda	4.80769	1.0728	muscle swimmer	TSUKAMOTO, K., YAMADA, Y., OKAMURA, A., KANEKO, T., TANAKA, H., MILLER, M. J., HORIE, N., MIKAWA, N., UTOH, T. and TANAKA, S. 2009. Positive buoyancy in eel leptocephali: an adaptation for life in the ocean surface layer. Marine Biology, 156, 835–846.
Annelida	modern	polychaeta	24.7253	1.07692	muscle swimmer	TSUKAMOTO, K., YAMADA, Y., OKAMURA, A., KANEKO, T., TANAKA, H., MILLER, M. J., HORIE, N., MIKAWA, N., UTOH, T. and TANAKA, S. 2009. Positive buoyancy in eel leptocephali: an adaptation for life in the ocean surface layer. Marine Biology, 156, 835–846.
Annelida	modern	polychaeta	11.3324	1.06648	muscle swimmer	TSUKAMOTO, K., YAMADA, Y., OKAMURA, A., KANEKO, T., TANAKA, H., MILLER, M. J., HORIE, N., MIKAWA, N., UTOH, T. and TANAKA, S. 2009. Positive buoyancy in eel leptocephali: an adaptation for life in the ocean surface layer. Marine Biology, 156, 835–846.
Annelida	modern	polychaeta	4.80769	1.06868	muscle swimmer	TSUKAMOTO, K., YAMADA, Y., OKAMURA, A., KANEKO, T., TANAKA, H., MILLER, M. J., HORIE, N., MIKAWA, N., UTOH, T. and TANAKA, S. 2009. Positive buoyancy in eel leptocephali: an adaptation for life in the ocean surface layer. Marine Biology, 156, 835–846.
Annelida	modern	polychaeta	10.6456	1.0563	muscle swimmer	TSUKAMOTO, K., YAMADA, Y., OKAMURA, A., KANEKO, T., TANAKA, H., MILLER, M. J., HORIE, N., MIKAWA, N., UTOH, T. and TANAKA, S. 2009. Positive buoyancy in eel leptocephali: an adaptation for life in the ocean surface layer. Marine Biology, 156, 835–846.
Annelida	modern	polychaeta	18.2005	1.05245	muscle swimmer	TSUKAMOTO, K., YAMADA, Y., OKAMURA, A., KANEKO, T., TANAKA, H., MILLER, M. J., HORIE, N., MIKAWA, N., UTOH, T. and TANAKA, S. 2009. Positive buoyancy in eel leptocephali: an adaptation for life in the ocean surface layer. Marine Biology, 156, 835–846.
Annelida	modern	polychaeta	17.5137	1.04832	muscle swimmer	TSUKAMOTO, K., YAMADA, Y., OKAMURA, A., KANEKO, T., TANAKA, H., MILLER, M. J., HORIE, N., MIKAWA, N., UTOH, T. and TANAKA, S. 2009. Positive buoyancy in eel leptocephali: an adaptation for life in the ocean surface layer. Marine Biology, 156, 835–846.
Annelida	modern	polychaeta	9.95879	1.05025	muscle swimmer	TSUKAMOTO, K., YAMADA, Y., OKAMURA, A., KANEKO, T., TANAKA, H., MILLER, M. J., HORIE, N., MIKAWA, N., UTOH, T. and TANAKA, S. 2009. Positive buoyancy in eel leptocephali: an adaptation for life in the ocean surface layer. Marine Biology, 156, 835–846.
Annelida	modern	polychaeta	3.43407	1.04832	muscle swimmer	TSUKAMOTO, K., YAMADA, Y., OKAMURA, A., KANEKO, T., TANAKA, H., MILLER, M. J., HORIE, N., MIKAWA, N., UTOH, T. and TANAKA, S. 2009. Positive buoyancy in eel leptocephali: an adaptation for life in the ocean surface layer. Marine Biology, 156, 835–846.
Annelida	modern	polychaeta	3.77747	1.04612	muscle swimmer	TSUKAMOTO, K., YAMADA, Y., OKAMURA, A., KANEKO, T., TANAKA, H., MILLER, M. J., HORIE, N., MIKAWA, N., UTOH, T. and TANAKA, S. 2009. Positive buoyancy in eel leptocephali: an adaptation for life in the ocean surface layer. Marine Biology, 156, 835–846.
Mollusca	modern	other teuthida	7.55495	1.0728	muscle swimmer	TSUKAMOTO, K., YAMADA, Y., OKAMURA, A., KANEKO, T., TANAKA, H., MILLER, M. J., HORIE, N., MIKAWA, N., UTOH, T. and TANAKA, S. 2009. Positive buoyancy in eel leptocephali: an adaptation for life in the ocean surface layer. Marine Biology, 156, 835–846.
Mollusca	modern	other teuthida	7.21154	1.06648	muscle swimmer	TSUKAMOTO, K., YAMADA, Y., OKAMURA, A., KANEKO, T., TANAKA, H., MILLER, M. J., HORIE, N., MIKAWA, N., UTOH, T. and TANAKA, S. 2009. Positive buoyancy in eel leptocephali: an adaptation for life in the ocean surface layer. Marine Biology, 156, 835–846.
Mollusca	modern	other teuthida	9.27198	1.0585	muscle swimmer	TSUKAMOTO, K., YAMADA, Y., OKAMURA, A., KANEKO, T., TANAKA, H., MILLER, M. J., HORIE, N., MIKAWA, N., UTOH, T. and TANAKA, S. 2009. Positive buoyancy in eel leptocephali: an adaptation for life in the ocean surface layer. Marine Biology, 156, 835–846.
Mollusca	modern	other teuthida	8.58516	1.0563	muscle swimmer	TSUKAMOTO, K., YAMADA, Y., OKAMURA, A., KANEKO, T., TANAKA, H., MILLER, M. J., HORIE, N., MIKAWA, N., UTOH, T. and TANAKA, S. 2009. Positive buoyancy in eel leptocephali: an adaptation for life in the ocean surface layer. Marine Biology, 156, 835–846.
Mollusca	modern	other teuthida	5.49451	1.0563	muscle swimmer	TSUKAMOTO, K., YAMADA, Y., OKAMURA, A., KANEKO, T., TANAKA, H., MILLER, M. J., HORIE, N., MIKAWA, N., UTOH, T. and TANAKA, S. 2009. Positive buoyancy in eel leptocephali: an adaptation for life in the ocean surface layer. Marine Biology, 156, 835–846.
Mollusca	modern	other teuthida	3.77747	1.05025	muscle swimmer	TSUKAMOTO, K., YAMADA, Y., OKAMURA, A., KANEKO, T., TANAKA, H., MILLER, M. J., HORIE, N., MIKAWA, N., UTOH, T. and TANAKA, S. 2009. Positive buoyancy in eel leptocephali: an adaptation for life in the ocean surface layer. Marine Biology, 156, 835–846.
Mollusca	modern	cranchiidae	60.0962	1.02385	gelatinous floater	TSUKAMOTO, K., YAMADA, Y., OKAMURA, A., KANEKO, T., TANAKA, H., MILLER, M. J., HORIE, N., MIKAWA, N., UTOH, T. and TANAKA, S. 2009. Positive buoyancy in eel leptocephali: an adaptation for life in the ocean surface layer. Marine Biology, 156, 835–846.
Mollusca	modern	cranchiidae	18.544	1.02495	gelatinous floater	TSUKAMOTO, K., YAMADA, Y., OKAMURA, A., KANEKO, T., TANAKA, H., MILLER, M. J., HORIE, N., MIKAWA, N., UTOH, T. and TANAKA, S. 2009. Positive buoyancy in eel leptocephali: an adaptation for life in the ocean surface layer. Marine Biology, 156, 835–846.
Mollusca	modern	cranchiidae	9.27198	1.02303	gelatinous floater	TSUKAMOTO, K., YAMADA, Y., OKAMURA, A., KANEKO, T., TANAKA, H., MILLER, M. J., HORIE, N., MIKAWA, N., UTOH, T. and TANAKA, S. 2009. Positive buoyancy in eel leptocephali: an adaptation for life in the ocean surface layer. Marine Biology, 156, 835–846.
Mollusca	modern	pterotrachea	71.0852	1.02632	gelatinous floater	TSUKAMOTO, K., YAMADA, Y., OKAMURA, A., KANEKO, T., TANAKA, H., MILLER, M. J., HORIE, N., MIKAWA, N., UTOH, T. and TANAKA, S. 2009. Positive buoyancy in eel leptocephali: an adaptation for life in the ocean surface layer. Marine Biology, 156, 835–846.
Mollusca	modern	pterotrachea	35.3709	1.02852	gelatinous floater	TSUKAMOTO, K., YAMADA, Y., OKAMURA, A., KANEKO, T., TANAKA, H., MILLER, M. J., HORIE, N., MIKAWA, N., UTOH, T. and TANAKA, S. 2009. Positive buoyancy in eel leptocephali: an adaptation for life in the ocean surface layer. Marine Biology, 156, 835–846.
Mollusca	modern	pterotrachea	23.0082	1.02852	gelatinous floater	TSUKAMOTO, K., YAMADA, Y., OKAMURA, A., KANEKO, T., TANAKA, H., MILLER, M. J., HORIE, N., MIKAWA, N., UTOH, T. and TANAKA, S. 2009. Positive buoyancy in eel leptocephali: an adaptation for life in the ocean surface layer. Marine Biology, 156, 835–846.
Mollusca	modern	pterotrachea	21.978	1.02852	gelatinous floater	TSUKAMOTO, K., YAMADA, Y., OKAMURA, A., KANEKO, T., TANAKA, H., MILLER, M. J., HORIE, N., MIKAWA, N., UTOH, T. and TANAKA, S. 2009. Positive buoyancy in eel leptocephali: an adaptation for life in the ocean surface layer. Marine Biology, 156, 835–846.
Mollusca	modern	pterotrachea	8.24176	1.03375	gelatinous floater	TSUKAMOTO, K., YAMADA, Y., OKAMURA, A., KANEKO, T., TANAKA, H., MILLER, M. J., HORIE, N., MIKAWA, N., UTOH, T. and TANAKA, S. 2009. Positive buoyancy in eel leptocephali: an adaptation for life in the ocean surface layer. Marine Biology, 156, 835–846.
Mollusca	modern	hydromyles	5.1511	1.02495	gelatinous floater	TSUKAMOTO, K., YAMADA, Y., OKAMURA, A., KANEKO, T., TANAKA, H., MILLER, M. J., HORIE, N., MIKAWA, N., UTOH, T. and TANAKA, S. 2009. Positive buoyancy in eel leptocephali: an adaptation for life in the ocean surface layer. Marine Biology, 156, 835–846.
Mollusca	modern	hydromyles	5.83791	1.02303	gelatinous floater	TSUKAMOTO, K., YAMADA, Y., OKAMURA, A., KANEKO, T., TANAKA, H., MILLER, M. J., HORIE, N., MIKAWA, N., UTOH, T. and TANAKA, S. 2009. Positive buoyancy in eel leptocephali: an adaptation for life in the ocean surface layer. Marine Biology, 156, 835–846.
Mollusca	modern	hydromyles	3.09066	1.02385	gelatinous floater	TSUKAMOTO, K., YAMADA, Y., OKAMURA, A., KANEKO, T., TANAKA, H., MILLER, M. J., HORIE, N., MIKAWA, N., UTOH, T. and TANAKA, S. 2009. Positive buoyancy in eel leptocephali: an adaptation for life in the ocean surface layer. Marine Biology, 156, 835–846.
Mollusca	modern	hydromyles	1.37363	1.02385	gelatinous floater	TSUKAMOTO, K., YAMADA, Y., OKAMURA, A., KANEKO, T., TANAKA, H., MILLER, M. J., HORIE, N., MIKAWA, N., UTOH, T. and TANAKA, S. 2009. Positive buoyancy in eel leptocephali: an adaptation for life in the ocean surface layer. Marine Biology, 156, 835–846.
Mollusca	modern	hydromyles	2.06044	1.0211	gelatinous floater	TSUKAMOTO, K., YAMADA, Y., OKAMURA, A., KANEKO, T., TANAKA, H., MILLER, M. J., HORIE, N., MIKAWA, N., UTOH, T. and TANAKA, S. 2009. Positive buoyancy in eel leptocephali: an adaptation for life in the ocean surface layer. Marine Biology, 156, 835–846.
Mollusca	modern	hydromyles	3.43407	1.02083	gelatinous floater	TSUKAMOTO, K., YAMADA, Y., OKAMURA, A., KANEKO, T., TANAKA, H., MILLER, M. J., HORIE, N., MIKAWA, N., UTOH, T. and TANAKA, S. 2009. Positive buoyancy in eel leptocephali: an adaptation for life in the ocean surface layer. Marine Biology, 156, 835–846.
Ctenophora	modern	beroidae	44.6429	1.02385	gelatinous floater	TSUKAMOTO, K., YAMADA, Y., OKAMURA, A., KANEKO, T., TANAKA, H., MILLER, M. J., HORIE, N., MIKAWA, N., UTOH, T. and TANAKA, S. 2009. Positive buoyancy in eel leptocephali: an adaptation for life in the ocean surface layer. Marine Biology, 156, 835–846.
Cnidaria	modern	diphyidae muggiaea abyla	13.3929	1.02743	gelatinous floater	TSUKAMOTO, K., YAMADA, Y., OKAMURA, A., KANEKO, T., TANAKA, H., MILLER, M. J., HORIE, N., MIKAWA, N., UTOH, T. and TANAKA, S. 2009. Positive buoyancy in eel leptocephali: an adaptation for life in the ocean surface layer. Marine Biology, 156, 835–846.
Cnidaria	modern	diphyidae muggiaea abyla	10.989	1.0255	gelatinous floater	TSUKAMOTO, K., YAMADA, Y., OKAMURA, A., KANEKO, T., TANAKA, H., MILLER, M. J., HORIE, N., MIKAWA, N., UTOH, T. and TANAKA, S. 2009. Positive buoyancy in eel leptocephali: an adaptation for life in the ocean surface layer. Marine Biology, 156, 835–846.
Cnidaria	modern	diphyidae muggiaea abyla	4.12088	1.02825	gelatinous floater	TSUKAMOTO, K., YAMADA, Y., OKAMURA, A., KANEKO, T., TANAKA, H., MILLER, M. J., HORIE, N., MIKAWA, N., UTOH, T. and TANAKA, S. 2009. Positive buoyancy in eel leptocephali: an adaptation for life in the ocean surface layer. Marine Biology, 156, 835–846.
Cnidaria	modern	diphyidae muggiaea abyla	55.6319	1.02852	gelatinous floater	TSUKAMOTO, K., YAMADA, Y., OKAMURA, A., KANEKO, T., TANAKA, H., MILLER, M. J., HORIE, N., MIKAWA, N., UTOH, T. and TANAKA, S. 2009. Positive buoyancy in eel leptocephali: an adaptation for life in the ocean surface layer. Marine Biology, 156, 835–846.
Cnidaria	modern	anthozoa planula	0.686813	1.02523	gelatinous floater	TSUKAMOTO, K., YAMADA, Y., OKAMURA, A., KANEKO, T., TANAKA, H., MILLER, M. J., HORIE, N., MIKAWA, N., UTOH, T. and TANAKA, S. 2009. Positive buoyancy in eel leptocephali: an adaptation for life in the ocean surface layer. Marine Biology, 156, 835–846.
Cnidaria	modern	anthozoa planula	2.06044	1.02412	gelatinous floater	TSUKAMOTO, K., YAMADA, Y., OKAMURA, A., KANEKO, T., TANAKA, H., MILLER, M. J., HORIE, N., MIKAWA, N., UTOH, T. and TANAKA, S. 2009. Positive buoyancy in eel leptocephali: an adaptation for life in the ocean surface layer. Marine Biology, 156, 835–846.
Cnidaria	modern	anthozoa planula	1.03022	1.02303	gelatinous floater	TSUKAMOTO, K., YAMADA, Y., OKAMURA, A., KANEKO, T., TANAKA, H., MILLER, M. J., HORIE, N., MIKAWA, N., UTOH, T. and TANAKA, S. 2009. Positive buoyancy in eel leptocephali: an adaptation for life in the ocean surface layer. Marine Biology, 156, 835–846.
Cnidaria	modern	anthozoa planula	1.71703	1.01945	gelatinous floater	TSUKAMOTO, K., YAMADA, Y., OKAMURA, A., KANEKO, T., TANAKA, H., MILLER, M. J., HORIE, N., MIKAWA, N., UTOH, T. and TANAKA, S. 2009. Positive buoyancy in eel leptocephali: an adaptation for life in the ocean surface layer. Marine Biology, 156, 835–846.
Arthropoda	modern	streetsia	2.40055	1.41026	armored hoverer	TSUKAMOTO, K., YAMADA, Y., OKAMURA, A., KANEKO, T., TANAKA, H., MILLER, M. J., HORIE, N., MIKAWA, N., UTOH, T. and TANAKA, S. 2009. Positive buoyancy in eel leptocephali: an adaptation for life in the ocean surface layer. Marine Biology, 156, 835–846.
Arthropoda	modern	streetsia	4.11523	1.41026	armored hoverer	TSUKAMOTO, K., YAMADA, Y., OKAMURA, A., KANEKO, T., TANAKA, H., MILLER, M. J., HORIE, N., MIKAWA, N., UTOH, T. and TANAKA, S. 2009. Positive buoyancy in eel leptocephali: an adaptation for life in the ocean surface layer. Marine Biology, 156, 835–846.
Arthropoda	modern	conchoecia	2.40055	1.36154	armored hoverer	TSUKAMOTO, K., YAMADA, Y., OKAMURA, A., KANEKO, T., TANAKA, H., MILLER, M. J., HORIE, N., MIKAWA, N., UTOH, T. and TANAKA, S. 2009. Positive buoyancy in eel leptocephali: an adaptation for life in the ocean surface layer. Marine Biology, 156, 835–846.
Arthropoda	modern	conchoecia	3.08642	1.36154	armored hoverer	TSUKAMOTO, K., YAMADA, Y., OKAMURA, A., KANEKO, T., TANAKA, H., MILLER, M. J., HORIE, N., MIKAWA, N., UTOH, T. and TANAKA, S. 2009. Positive buoyancy in eel leptocephali: an adaptation for life in the ocean surface layer. Marine Biology, 156, 835–846.
Arthropoda	modern	conchoecia	4.11523	1.36154	armored hoverer	TSUKAMOTO, K., YAMADA, Y., OKAMURA, A., KANEKO, T., TANAKA, H., MILLER, M. J., HORIE, N., MIKAWA, N., UTOH, T. and TANAKA, S. 2009. Positive buoyancy in eel leptocephali: an adaptation for life in the ocean surface layer. Marine Biology, 156, 835–846.
Mollusca	modern	Atlanta	3.77229	1.33333	armored hoverer	TSUKAMOTO, K., YAMADA, Y., OKAMURA, A., KANEKO, T., TANAKA, H., MILLER, M. J., HORIE, N., MIKAWA, N., UTOH, T. and TANAKA, S. 2009. Positive buoyancy in eel leptocephali: an adaptation for life in the ocean surface layer. Marine Biology, 156, 835–846.
Mollusca	modern	Atlanta	2.05761	1.33333	armored hoverer	TSUKAMOTO, K., YAMADA, Y., OKAMURA, A., KANEKO, T., TANAKA, H., MILLER, M. J., HORIE, N., MIKAWA, N., UTOH, T. and TANAKA, S. 2009. Positive buoyancy in eel leptocephali: an adaptation for life in the ocean surface layer. Marine Biology, 156, 835–846.
Mollusca	modern	Atlanta	5.8299	1.3	armored hoverer	TSUKAMOTO, K., YAMADA, Y., OKAMURA, A., KANEKO, T., TANAKA, H., MILLER, M. J., HORIE, N., MIKAWA, N., UTOH, T. and TANAKA, S. 2009. Positive buoyancy in eel leptocephali: an adaptation for life in the ocean surface layer. Marine Biology, 156, 835–846.
Mollusca	modern	Atlanta	4.45816	1.24872	armored hoverer	TSUKAMOTO, K., YAMADA, Y., OKAMURA, A., KANEKO, T., TANAKA, H., MILLER, M. J., HORIE, N., MIKAWA, N., UTOH, T. and TANAKA, S. 2009. Positive buoyancy in eel leptocephali: an adaptation for life in the ocean surface layer. Marine Biology, 156, 835–846.
Mollusca	modern	cuvierina	8.23045	1.3	armored hoverer	TSUKAMOTO, K., YAMADA, Y., OKAMURA, A., KANEKO, T., TANAKA, H., MILLER, M. J., HORIE, N., MIKAWA, N., UTOH, T. and TANAKA, S. 2009. Positive buoyancy in eel leptocephali: an adaptation for life in the ocean surface layer. Marine Biology, 156, 835–846.
Mollusca	modern	cuvierina	8.23045	1.24359	armored hoverer	TSUKAMOTO, K., YAMADA, Y., OKAMURA, A., KANEKO, T., TANAKA, H., MILLER, M. J., HORIE, N., MIKAWA, N., UTOH, T. and TANAKA, S. 2009. Positive buoyancy in eel leptocephali: an adaptation for life in the ocean surface layer. Marine Biology, 156, 835–846.
Mollusca	modern	cuvierina	8.57339	1.21538	armored hoverer	TSUKAMOTO, K., YAMADA, Y., OKAMURA, A., KANEKO, T., TANAKA, H., MILLER, M. J., HORIE, N., MIKAWA, N., UTOH, T. and TANAKA, S. 2009. Positive buoyancy in eel leptocephali: an adaptation for life in the ocean surface layer. Marine Biology, 156, 835–846.
Mollusca	modern	diacria	6.51578	1.26923	armored hoverer	TSUKAMOTO, K., YAMADA, Y., OKAMURA, A., KANEKO, T., TANAKA, H., MILLER, M. J., HORIE, N., MIKAWA, N., UTOH, T. and TANAKA, S. 2009. Positive buoyancy in eel leptocephali: an adaptation for life in the ocean surface layer. Marine Biology, 156, 835–846.
Mollusca	modern	diacria	5.48697	1.23846	armored hoverer	TSUKAMOTO, K., YAMADA, Y., OKAMURA, A., KANEKO, T., TANAKA, H., MILLER, M. J., HORIE, N., MIKAWA, N., UTOH, T. and TANAKA, S. 2009. Positive buoyancy in eel leptocephali: an adaptation for life in the ocean surface layer. Marine Biology, 156, 835–846.
Mollusca	modern	diacria	5.14403	1.21026	armored hoverer	TSUKAMOTO, K., YAMADA, Y., OKAMURA, A., KANEKO, T., TANAKA, H., MILLER, M. J., HORIE, N., MIKAWA, N., UTOH, T. and TANAKA, S. 2009. Positive buoyancy in eel leptocephali: an adaptation for life in the ocean surface layer. Marine Biology, 156, 835–846.
Mollusca	modern	diacria	6.51578	1.18205	armored hoverer	TSUKAMOTO, K., YAMADA, Y., OKAMURA, A., KANEKO, T., TANAKA, H., MILLER, M. J., HORIE, N., MIKAWA, N., UTOH, T. and TANAKA, S. 2009. Positive buoyancy in eel leptocephali: an adaptation for life in the ocean surface layer. Marine Biology, 156, 835–846.
Mollusca	modern	diacria	6.51578	1.15641	armored hoverer	TSUKAMOTO, K., YAMADA, Y., OKAMURA, A., KANEKO, T., TANAKA, H., MILLER, M. J., HORIE, N., MIKAWA, N., UTOH, T. and TANAKA, S. 2009. Positive buoyancy in eel leptocephali: an adaptation for life in the ocean surface layer. Marine Biology, 156, 835–846.
Bubble	Bubble	ForteyThinLipid	33	0.95363	fossil	This study
Bubble	Bubble	ForteyThinSeawater	33	1.04005	fossil	This study
NoBubble	NoBubbe	NoBubbleForteyThinLipid	33	1.02661	fossil	This study
NoBubble	NoBubbe	NoBubbleForteyThinSeawater	33	1.04494	fossil	This study
NoBubble	NoBubbe	NoBubbleThickLipid	33	1.66918	fossil	This study
NoBubble	NoBubbe	NoBubbleThickSeawater	33	1.66675	fossil	This study
NoBubble	NoBubbe	NoBubbleThinLipid	33	1.44638	fossil	This study
NoBubble	NoBubbe	NoBubbleThinSeawater	33	1.45077	fossil	This study
Bubble	Bubble	ThickLipid	33	1.38545	fossil	This study
Bubble	Bubble	ThickSeawater	33	1.44588	fossil	This study
Bubble	Bubble	ThinLipid	33	1.21664	fossil	This study
Bubble	Bubble	ThinSeawater	33	1.2872	fossil	This study
Arthropoda	modern	malacostraca	67	1.098	benthic	SPAARGAREN, D. 1979. Hydrodynamic Properties of Benthic Marine Crustacea. I. Specific Gravity and Drag Coefficients. Marine Ecology Progress Series, 1, 351–359.; https://www.sealifebase.org
Arthropoda	modern	malacostraca	65	1.117	benthic	SPAARGAREN, D. 1979. Hydrodynamic Properties of Benthic Marine Crustacea. I. Specific Gravity and Drag Coefficients. Marine Ecology Progress Series, 1, 351–359.; https://www.sealifebase.org
Arthropoda	modern	malacostraca	89	1.104	benthic	SPAARGAREN, D. 1979. Hydrodynamic Properties of Benthic Marine Crustacea. I. Specific Gravity and Drag Coefficients. Marine Ecology Progress Series, 1, 351–359.; https://www.sealifebase.org
Arthropoda	modern	malacostraca	52	1.1148	benthic	SPAARGAREN, D. 1979. Hydrodynamic Properties of Benthic Marine Crustacea. I. Specific Gravity and Drag Coefficients. Marine Ecology Progress Series, 1, 351–359.; https://www.sealifebase.org
Arthropoda	modern	malacostraca	82	1.1226	benthic	SPAARGAREN, D. 1979. Hydrodynamic Properties of Benthic Marine Crustacea. I. Specific Gravity and Drag Coefficients. Marine Ecology Progress Series, 1, 351–359.; https://www.sealifebase.org
Arthropoda	modern	malacostraca	110	1.1318	benthic	SPAARGAREN, D. 1979. Hydrodynamic Properties of Benthic Marine Crustacea. I. Specific Gravity and Drag Coefficients. Marine Ecology Progress Series, 1, 351–359.; https://www.sealifebase.org
Arthropoda	modern	malacostraca	220	1.1812	benthic	SPAARGAREN, D. 1979. Hydrodynamic Properties of Benthic Marine Crustacea. I. Specific Gravity and Drag Coefficients. Marine Ecology Progress Series, 1, 351–359.; https://www.sealifebase.org
Arthropoda	modern	malacostraca	60	1.2076	benthic	SPAARGAREN, D. 1979. Hydrodynamic Properties of Benthic Marine Crustacea. I. Specific Gravity and Drag Coefficients. Marine Ecology Progress Series, 1, 351–359.; https://www.sealifebase.org
Arthropoda	modern	malacostraca	80	1.2644	benthic	SPAARGAREN, D. 1979. Hydrodynamic Properties of Benthic Marine Crustacea. I. Specific Gravity and Drag Coefficients. Marine Ecology Progress Series, 1, 351–359.; https://www.sealifebase.org
Arthropoda	modern	malacostraca	200	1.2784	benthic	SPAARGAREN, D. 1979. Hydrodynamic Properties of Benthic Marine Crustacea. I. Specific Gravity and Drag Coefficients. Marine Ecology Progress Series, 1, 351–359.; https://www.sealifebase.org
